# Rational synthesis of total damage during vitrification: modelling and experimental validation of osmotic, temperature, and cytotoxic damage in sea urchin (*Paracentrotus lividus)* oocytes

**DOI:** 10.1101/2022.07.08.499206

**Authors:** Dominic J Olver, Pablo Heres, Estefania Paredes, James D Benson

## Abstract

Sea urchin (*Paracentrotus lividus*) oocytes are an important species for aquaculture and as a model species for multiple scientific fields. Despite their importance, methods of cryopreserved biobanking of oocytes are currently not possible. Optimized cryoprotectant loading may enable vitrification methods of cryopreservation and thus long-term storage of oocytes. Determining an optimized protocol requires membrane characteristics and models of damage associated with the vitrification loading protocol, namely osmotic, temperature, and cytotoxic damage. We present and experimentally evaluated state-of-the-art models alongside our novel models. We experimentally verify the damage models throughout time at difference treatment intensities. Osmotic damage experiments consisted of hypertonic solutions composed of seawater supplemented with NaCl or sucrose and hypotonic solutions composed of seawater diluted with deionized water. Treatment times ranged from 2 to 30 minutes. To test temperature damage (in particular chill injury), oocytes were exposed to 1.7 °C, 10 °C, and 20 °C (control) for exposure times ranging from 2 to 90 minutes. Cytotoxicity was investigated by exposing oocytes to solutions of Me_2_SO for exposure times ranging from 2 to 30 minutes. We identify appropriate models and use these to search for an optimal loading protocol, namely the time dependent osmotic damage model (for osmotic damage), the temperature dependent model (for temperature damage), and the external molality Arrhenius power model (for cytotoxicity). We combined these models to estimate total damage during a cryopreservation loading protocol and performed a exhaustive grid search for optimal loading for a given goal intracellular cryoprotectant concentration. Given our fitted models, we find sea urchin oocytes can only be loaded to 0.13 Me_2_SO v/v with a 50% survival, For reference, levels for vitrification are approximately 0.45 v/v. Our synthesis of damages is the first of its kind, and enables a fundamentally novel approach to modelling survival for cells in general.
