## Supplementary material for "Rational synthesis of total damage during vitrification: modelling and experimental validation of osmotic, temperature, and cytotoxic damage in sea urchin (*Paracentrotus lividus)* oocytes": Data and Code: bvh_data.csv

0.25	298468.1113976569
0.25	203312.3722290304
0.25	205830.8371386849
0.25	219086.85538400058
0.25	208752.68268702104
0.25	83321.30729943141
0.25	156810.21397007623
0.25	262244.41209531814
0.25	198748.69967173855
0.25	201852.79905161768
0.25	265327.46399972873
0.25	251304.75591807946
0.25	238063.5613030944
0.25	221202.62832173184
0.25	200027.83963979708
0.25	259480.33048693647
0.25	247004.29347572816
0.25	275898.20245626656
0.25	296098.6156353381
0.25	207055.51474853803
0.25	243036.40749630643
0.25	160637.85609692647
0.25	233358.09521442812
0.25	262080.35791835905
0.25	229393.94852371258
0.25	209050.63726293098
0.25	269694.2876805048
0.25	247120.2551971056
0.25	301773.9563782721
0.25	295006.4253186508
0.25	228037.48323236872
0.25	194397.13259886505
0.25	233587.29709880523
0.25	242079.71998926703
0.25	233266.45645827337
0.25	218121.65201836918
0.25	207606.0813846294
0.25	203312.37222903053
0.25	249564.77401123603
0.25	223294.93335139603
0.25	193848.60584744747
0.25	145057.95996496224
0.25	190226.86635108336
0.25	223619.72424852927
0.25	215460.24253568758
0.25	226145.46481214184
0.25	254059.065171394
0.25	271386.7893066997
0.25	258890.56545638514
0.25	241751.14750829645
0.25	250919.78667745736
0.25	191348.75188962158
0.25	225788.60914696445
0.25	186374.25506449028
0.25	177868.13762529092
0.25	228760.26394173206
0.25	219438.5431324045
0.25	206844.0178141786
0.25	198872.24838329127
0.25	194051.15034819202
0.25	198337.2402075713
0.25	247901.88363310188
0.25	302536.10311230895
0.25	191884.52443499272
0.25	152525.5779734109
0.25	215547.1567107337
0.25	224178.60798380838
0.25	165072.39658586838
0.25	237645.85174447336
0.25	195758.09711008513
0.25	300456.2560421983
0.25	172156.52475742644
0.25	192313.87162618744
0.25	290972.406350535
0.25	158432.98402962778
0.25	207606.0813846294
0.25	199284.44719183716
0.25	291075.6813707727
0.25	260662.54621391743
0.25	227001.15561485727
0.25	176571.22731515998
0.25	251064.10403589142
0.25	148862.38357868543
0.25	290919.3221120954
0.25	184918.52017921468
0.5	359256.28754732443
0.5	331761.839626072
0.5	318049.7224426307
0.5	359195.1930027784
0.5	412525.1159604733
0.5	395480.0970308152
0.5	416692.9103292623
0.5	376699.76980897225
0.5	352939.4834455954
0.5	396327.50753266836
0.5	448473.75842286815
0.5	377330.72233801946
0.5	376006.5348501098
0.5	330835.6700845984
0.5	357243.82279523165
0.5	337530.97589121835
0.5	389066.3318524423
0.5	339174.69739907386
0.5	339057.11213494506
0.5	341413.9856987156
0.5	357852.86481253314
0.5	362442.75876093825
0.5	348250.78398861934
0.5	294543.77939646813
0.5	340057.4535433496
0.5	436699.6042735914
0.5	357913.8070577721
0.5	381131.2383799607
0.5	355906.3636212099
0.5	367878.0749494351
0.5	411520.97131500044
0.5	323488.2898863086
0.5	316812.030338384
0.5	358706.68597891286
0.5	369867.9452932701
0.5	469791.6768477514
0.5	459925.07153119554
0.5	308624.30823977577
0.5	384957.1885989458
0.5	367319.7126846988
0.5	410155.8469145918
0.5	340352.04560339655
0.5	387296.8930754011
0.5	311504.31559541926
0.5	328010.0016410915
0.5	361460.30772530555
0.5	422928.96658081247
0.5	386943.9226770249
0.5	376195.5145089219
0.5	386943.9226770249
0.5	378404.95786901005
0.5	280483.532381855
0.5	339233.5002244282
0.5	334958.7285374432
0.5	359806.4502198918
0.5	212045.7911847538
0.5	240907.6123460083
0.5	220319.4086508407
0.5	179248.2420528246
0.5	246045.83963884987
0.5	298738.16939015215
0.5	286746.0383674498
0.5	234505.6054340288
0.5	380813.5584354529
0.5	203312.3722290304
0.5	203772.544090515
0.5	380686.53590199846
0.5	256345.2426098445
0.5	209860.799969822
0.5	211530.31781470813
0.5	258203.63652397544
0.5	194659.63027402654
0.5	235288.05725154915
0.5	303190.3921873261
0.5	430190.76459640625
0.5	299756.70075870916
0.5	250871.69318410294
0.5	216374.0074117165
0.5	280269.41324034904
0.5	262393.0392774792
0.5	232900.1413413771
0.5	279500.40934836195
0.5	288590.00223907555
0.5	240533.3385460488
0.5	278725.8843618206
0.5	288537.20816598734
0.5	324686.1821804624
0.5	327148.22895794874
0.5	244813.6380498762
0.5	226866.21437661152
0.5	213770.08276241607
0.5	266277.08418831223
0.5	217683.86198652623
0.5	368002.2322467168
0.5	258056.59573222173
0.5	317093.0415250819
0.5	496133.3391222895
0.5	287166.82123653515
0.5	279655.4863243061
0.5	257664.75989525806
0.5	205620.17513558763
0.5	208157.62313848638
0.5	394764.00155594037
0.5	199573.3249953928
0.5	335834.1574587795
0.5	196737.9745362607
0.5	376995.764775624
0.5	247044.0924102985
0.5	374748.2875915393
0.5	268333.97906661377
0.5	377520.1453878668
0.5	262442.5941478446
0.5	209860.799969822
0.5	356696.27615946095
0.5	281417.03613173054
0.5	0.
0.5	382085.3381672107
0.5	373555.5556501204
0.5	228172.88847717337
0.5	345445.6926661068
0.5	286798.61373188935
0.5	206421.45611079907
0.5	287219.44802099257
0.5	259923.2415637107
0.5	290176.8205548859
0.5	329765.77612816833
0.5	216461.16713168088
0.5	239319.62623318777
0.5	262789.6529490815
0.5	238156.4520718862
0.5	242690.71562932554
0.5	246901.31986957625
0.5	198542.89888075602
0.5	203646.97388543386
0.5	305487.8319001404
0.5	264579.3606890136
0.5	322691.33411089104
0.5	276410.8972009692
0.5	286010.6577888005
0.5	286693.46942874533
0.5	242361.59038984013
0.5	251545.56153214033
0.5	277129.7363262943
0.5	320251.727641372
0.5	261897.83362199942
0.5	474556.7578554882
0.5	348969.4028280855
0.5	281520.8864423129
0.5	326976.0557516918
0.5	261650.46461220147
0.5	262442.5941478446
0.5	355117.61813161534
0.5	266878.01017994026
0.5	254933.0094645956
0.5	308348.32371913333
0.5	274976.9502544715
0.5	423678.71961068356
0.5	340410.9844243698
0.5	367381.7250164786
0.5	414874.46961924515
0.5	358035.7123043602
0.5	334842.1197557097
0.5	380178.72822877596
0.5	341709.36056903895
0.5	366638.03753998195
0.5	397568.2067613527
0.5	376447.5858710316
0.5	349089.2686626787
0.5	405795.3132522177
0.5	386751.3600427871
0.5	358340.59651646455
0.5	417097.7285428745
0.5	339115.90136937716
0.5	339174.69739907386
0.5	304994.54980774305
0.5	377141.36266155716
0.5	407653.61088530434
0.5	367319.7126846988
0.5	386430.5643059554
0.5	313118.22827462683
0.5	368872.11559682677
0.5	385853.5790981931
0.5	417030.240641294
0.5	366885.82174259936
0.5	398091.3801213235
0.5	416490.5994846023
0.5	395805.88104736735
0.5	397698.957102367
0.5	387072.3332697864
0.5	397241.4562927258
0.5	349689.00957277755
0.5	398877.00042359595
0.5	401042.7842791576
0.5	366885.82174259936
0.5	394113.75625508034
0.5	396327.50753266836
0.5	339409.9494783639
0.5	385853.5790981932
0.5	416423.1770911192
0.5	385789.5051064445
0.5	377141.36266155716
0.5	348909.4802016648
0.5	386109.9460102036
0.5	376825.9040017336
0.5	396197.0579728402
0.5	415816.70295477676
0.5	387072.3332697864
0.7999999999999999	298036.3572199457
0.7999999999999999	337843.2070079476
0.7999999999999999	274057.7511086081
0.7999999999999999	335133.69246640016
0.7999999999999999	293848.5543979645
0.7999999999999999	389548.4818806557
0.7999999999999999	350469.6991568338
0.7999999999999999	373618.26783056866
0.7999999999999999	382849.7634256191
0.7999999999999999	336126.30569746305
0.7999999999999999	355542.1822757458
0.7999999999999999	293367.8861927703
0.7999999999999999	384126.0700667269
0.7999999999999999	375417.36312634806
0.7999999999999999	334729.51356532215
0.7999999999999999	287430.0194554425
0.7999999999999999	301013.0907166042
0.7999999999999999	333735.68582157016
0.7999999999999999	328182.5375823121
0.7999999999999999	371552.4691977613
0.7999999999999999	356270.79356875486
0.7999999999999999	310449.93727624544
0.7999999999999999	296528.4968080758
0.7999999999999999	343544.4880635038
0.7999999999999999	317768.1462424575
0.7999999999999999	331645.9740253869
0.7999999999999999	353181.05734785536
0.7999999999999999	348310.63117597584
0.7999999999999999	357365.57587210374
0.7999999999999999	333096.2342373939
0.7999999999999999	383742.88071008347
0.7999999999999999	362688.64936230046
0.7999999999999999	342478.13242201105
0.7999999999999999	399794.8629841009
0.7999999999999999	345207.6594667872
0.7999999999999999	338000.0674577945
0.7999999999999999	403876.6103364797
0.7999999999999999	396262.2791740875
0.7999999999999999	335717.3455789713
0.7999999999999999	394373.7686209405
0.7999999999999999	387714.81239063665
0.7999999999999999	359439.6127458035
0.7999999999999999	383615.2075779234
0.7999999999999999	403018.46909267263
0.7999999999999999	341473.0470500491
0.7999999999999999	281936.54317466536
0.7999999999999999	380686.53590199846
0.7999999999999999	351733.26616070396
0.7999999999999999	289329.795586338
0.7999999999999999	364166.32878231205
0.7999999999999999	385853.5790981932
0.7999999999999999	360144.30061185354
0.7999999999999999	347652.68911599135
0.7999999999999999	323317.40331304
0.7999999999999999	454227.545564986
0.7999999999999999	353785.4743144155
0.7999999999999999	302917.65721820534
0.7999999999999999	312060.20919278666
0.7999999999999999	289061.1333223664
0.7999999999999999	292141.89395087736
0.7999999999999999	535069.8134815285
0.7999999999999999	422180.09859492624
0.7999999999999999	397895.13635966595
0.7999999999999999	562209.9043550842
0.7999999999999999	522813.77006853325
0.7999999999999999	449913.58219332853
0.7999999999999999	406060.43785640504
0.7999999999999999	506663.04387222213
0.7999999999999999	495603.14731323463
0.7999999999999999	509202.89643227006
0.7999999999999999	457408.4200584492
0.7999999999999999	535867.0368123862
0.7999999999999999	576913.0777368407
0.7999999999999999	513377.30360999063
0.7999999999999999	521167.8131801255
0.7999999999999999	401634.81016373425
0.7999999999999999	550028.07336613
0.7999999999999999	445667.8074195611
0.7999999999999999	579514.3012224593
0.7999999999999999	496057.57429588103
0.7999999999999999	494090.3952002242
0.7999999999999999	506355.7580963827
0.7999999999999999	505051.1796195479
0.7999999999999999	544850.103592418
0.7999999999999999	480688.0976718622
0.7999999999999999	454972.47996716166
0.7999999999999999	480984.91032027244
0.7999999999999999	461728.320062925
0.7999999999999999	470815.29396210844
0.7999999999999999	429158.1419829425
0.7999999999999999	532126.962631838
0.7999999999999999	507277.98833094875
0.7999999999999999	616143.5302834242
0.7999999999999999	509819.89386681817
0.7999999999999999	571900.5869911755
0.7999999999999999	459636.98818753095
0.7999999999999999	528562.3866197933
0.7999999999999999	502295.9436331179
0.7999999999999999	509897.053572146
0.7999999999999999	573317.8326998703
0.7999999999999999	664082.6847550963
0.7999999999999999	503366.23040421406
0.7999999999999999	504821.19274711603
0.7999999999999999	532841.7955126686
0.7999999999999999	512370.27669476083
0.7999999999999999	476103.1037884991
0.7999999999999999	441939.6644974024
0.7999999999999999	513842.52995561383
0.7999999999999999	477726.684331439
0.7999999999999999	540265.9234557069
0.7999999999999999	360295.95498845144
0.7999999999999999	357791.9294854737
0.7999999999999999	273598.9207159566
0.7999999999999999	348310.63117597584
0.7999999999999999	318275.1031280799
0.7999999999999999	339880.77992904023
0.7999999999999999	321149.8680994228
0.7999999999999999	300416.16570625606
0.7999999999999999	396262.2791740875
0.7999999999999999	318218.74797803746
0.7999999999999999	389324.1197068098
0.7999999999999999	246615.939832487
0.7999999999999999	235979.89963297095
0.7999999999999999	267982.05470726127
0.7999999999999999	246996.49544958997
0.7999999999999999	357295.75367005426
0.7999999999999999	278364.92957371025
0.7999999999999999	576326.7840035286
0.7999999999999999	295025.73082170263
0.7999999999999999	349389.05332770495
0.7999999999999999	426823.65132788534
0.7999999999999999	433783.34564704035
0.7999999999999999	468477.77919752744
0.7999999999999999	275334.9709148163
0.7999999999999999	367629.8441380057
0.7999999999999999	271109.8259244952
0.7999999999999999	275949.44337778306
0.7999999999999999	216635.5567846346
0.7999999999999999	335075.36438871006
0.7999999999999999	311448.7625729138
0.7999999999999999	521246.11363269587
0.7999999999999999	477290.312874894
0.7999999999999999	303517.89018228254
0.7999999999999999	349029.3323149592
0.7999999999999999	381894.3909752582
0.7999999999999999	321895.68834819424
0.7999999999999999	329848.8369078704
0.7999999999999999	303517.89018228254
0.7999999999999999	376069.52103594976
0.7999999999999999	286115.63508919865
0.7999999999999999	414067.9748451502
0.7999999999999999	373743.71324681194
0.7999999999999999	373618.26783056883
0.7999999999999999	304775.48387982196
0.7999999999999999	271160.4722583684
0.7999999999999999	371523.7259602971
0.7999999999999999	212217.80155251132
0.7999999999999999	306640.89122179
0.7999999999999999	258743.26396231397
0.7999999999999999	275898.2024562667
0.7999999999999999	297335.64506858937
0.7999999999999999	320478.1472837131
0.7999999999999999	363180.76415189984
0.7999999999999999	316587.34096353996
0.7999999999999999	236026.07061692013
0.7999999999999999	230573.89398714012
0.7999999999999999	270148.74341520347
0.7999999999999999	384189.9597494811
0.7999999999999999	353906.44039758766
0.7999999999999999	346339.29168166866
0.7999999999999999	307521.3574419676
0.7999999999999999	283864.2780696683
0.7999999999999999	346995.5761254499
0.7999999999999999	240159.45259455207
0.7999999999999999	219218.69422096107
0.7999999999999999	269290.7551474547
0.7999999999999999	338352.1712094835
0.7999999999999999	277026.9688107802
0.7999999999999999	260514.5732821711
0.7999999999999999	271008.55217659747
0.7999999999999999	341000.7469136347
0.7999999999999999	250967.88631694505
0.7999999999999999	416558.02915519197
0.7999999999999999	403458.0273006292
0.7999999999999999	277541.06054319616
0.7999999999999999	325887.0280645477
0.7999999999999999	297982.4172422979
0.7999999999999999	432952.52014183666
0.7999999999999999	407387.79318294575
0.7999999999999999	361583.0168928874
0.7999999999999999	321384.8930521015
0.7999999999999999	266026.9648319559
0.7999999999999999	307411.2071149952
0.7999999999999999	345743.3880070847
0.7999999999999999	363858.1485486403
0.7999999999999999	274670.3225349552
0.7999999999999999	463227.5577460275
0.7999999999999999	217815.13742910983
0.7999999999999999	289171.1621350874
0.7999999999999999	373618.26783056866
0.7999999999999999	278238.3014022873
0.7999999999999999	292674.5134988937
0.7999999999999999	270148.7434152036
0.7999999999999999	383296.1486470281
0.7999999999999999	426618.0742757649
0.7999999999999999	602909.0887965412
0.7999999999999999	410167.6446914219
0.7999999999999999	307301.08309414884
0.7999999999999999	327492.7566690255
0.7999999999999999	251208.47672012832
1.	524074.4776062237
1.	533636.8047746873
1.	452830.31644123426
1.	440258.31064466346
1.	440888.3176716736
1.	452545.2037051158
1.	450055.57048878685
1.	539304.121028926
1.	426481.05958643317
1.	481059.1325685321
1.	415816.70295477676
1.	441589.03006080893
1.	440818.2872300713
1.	436769.1978358945
1.	416962.76001996186
1.	466220.7021435933
1.	449842.5992459664
1.	553606.8912661147
1.	441378.73844729684
1.	447362.89710863354
1.	449842.5992459664
1.	387008.12442281697
1.	538663.5539918436
1.	480391.4071560082
1.	496512.2789748976
1.	502678.01456778863
1.	522107.9362826081
1.	522892.2352897844
1.	429639.82665109413
1.	457623.77241840673
1.	405662.7942373441
1.	453472.25788432674
1.	416423.1770911192
1.	509125.8067730703
1.	453543.6221381775
1.	373806.4464833922
1.	389324.1197068098
1.	414538.30298454844
1.	458270.2350370503
1.	517652.4031245252
1.	426344.07423643523
1.	416355.76197435
1.	496133.3391222895
1.	408917.8241221137
1.	422520.38345114834
1.	471400.88505669043
1.	422180.0985949261
1.	457193.13527061534
1.	417300.23593303235
1.	375314.1509133543
1.	456691.0668199247
1.	564106.1966151701
1.	647927.078803485
1.	572067.2004167826
1.	589232.2958690652
1.	564271.2928133175
1.	664634.987472529
1.	568575.1085760245
1.	660133.4665526964
1.	569571.3947409063
1.	555647.2094551194
1.	559907.1165085571
1.	584993.8407594343
1.	592381.8984302373
1.	656656.5186625904
1.	535308.8973982265
1.	629901.0874339477
1.	617369.9186387215
1.	593918.1872881259
1.	543641.2363351807
1.	521167.8131801255
1.	631056.705850111
1.	563858.6127032868
1.	578170.760101382
1.	604573.7455272907
1.	564271.2928133175
1.	576661.760329937
1.	691601.6474196366
1.	538903.7071554919
1.	526825.5138506608
1.	551083.8411096325
1.	588722.6038734126
1.	683783.6435663342
1.	661325.7603043793
1.	588977.4131146048
1.	641431.0148552668
1.	634353.5078976441
1.	625204.3204629213
1.	555728.9262856354
1.	615880.9442573837
1.	522970.70836148295
1.	694252.4265438707
1.	660316.8030078291
1.	558430.078468248
1.	642330.6374660077
1.	603019.1280869318
1.	615006.1963374509
1.	524856.4182374665
1.	578170.760101382
1.	776356.2427594418
1.	596570.2403931727
1.	600261.9483172784
1.	539063.8489127988
1.	642420.6459628828
1.	562045.2105065983
1.	419125.7528535214
1.	370803.16188403155
1.	377772.80805347714
1.	299495.19830011035
1.	362996.16897401516
1.	423883.3513811365
1.	406657.3903810834
1.	361951.311019424
1.	280638.9727595657
1.	396392.7430489756
1.	400845.57167977805
1.	428539.36231574806
1.	407587.1456227909
1.	362873.14027857897
1.	402161.5442739337
1.	261551.56063872116
1.	420345.7170876068
1.	345660.7211501146
1.	347832.0456158694
1.	477800.5710175478
1.	348131.11018073565
1.	366761.9156910485
1.	376321.5361195685
1.	353120.6535413591
1.	422928.96658081247
1.	505895.0624288429
1.	238017.12497787352
1.	423542.33502470003
1.	277798.3447433855
1.	248713.84086353163
1.	431639.21713495324
1.	475587.28248582355
1.	479279.9050356083
1.	388937.4806092924
1.	428333.23467988
1.	313564.42447157635
1.	442009.81365036627
1.	331182.78139120806
1.	351492.35297307826
1.	512370.27669476083
1.	277232.5292541514
1.	405066.8156927822
1.	504055.07411110064
1.	427577.9988663264
1.	421908.00229398604
1.	230164.994566051
1.	362565.69016478426
1.	355602.86190622277
1.	288642.80275164306
1.	300633.1379511691
1.	286378.19071496365
1.	277798.3447433856
1.	321611.84641961835
1.	395871.05931286054
1.	462017.2764999555
1.	275590.8901303042
1.	306530.9512558619
1.	383934.4435179297
1.	312839.5707161306
1.	359684.14334306674
1.	409917.7314168676
1.	354148.4552789253
1.	512370.27669476083
1.	302209.31186260225
1.	384701.3322648566
1.	396001.4373091718
1.	376762.83338637644
1.	353181.05734785536
1.	294543.77939646813
1.	382977.26667615655
1.	364104.67881989304
1.	449913.58219332853
1.	402952.50862323015
1.	379037.81250085443
1.	346577.84473838884
1.	308072.50377867615
1.	463391.4659973821
1.	249959.08405341103
1.	282404.645813493
1.	306860.85000919306
1.	319912.29817557597
1.	313899.34965338
1.	321952.4767670603
1.	366638.0375399818
1.	302318.2161180821
1.	384383.6733475519
1.	350529.80028265866
1.	389195.21155056765
1.	342774.12065099337
1.	386109.9460102036
1.	353725.00161082903
1.	293421.26786659943
1.	329911.2258555448
1.	323659.2366627028
1.	304337.6667675811
1.	314178.63608607615
1.	354390.580467864
1.	345148.1682572214
1.	455109.2142842058
1.	320704.67362082377
1.	349509.01523337973
1.6146179401993355	551815.548105855
1.6146179401993355	511209.9599677482
1.6146179401993355	541148.5796244252
1.6146179401993355	534352.9888788655
1.6146179401993355	546060.7615869202
1.6146179401993355	553769.9326113391
1.6146179401993355	567911.5636585265
1.6146179401993355	554667.2322393949
1.6146179401993355	536585.2145186403
1.6146179401993355	546707.1785208508
1.6146179401993355	597684.7371054771
1.6146179401993355	603623.3844570426
1.6146179401993355	531730.109645685
1.6146179401993355	524699.1028968496
1.6146179401993355	487171.3757571867
1.6146179401993355	549054.7161403631
1.6146179401993355	611776.8312776037
1.6146179401993355	559742.8727089273
1.6146179401993355	561551.3219491779
1.6146179401993355	549622.3681749484
1.6146179401993355	603882.4749943374
1.6146179401993355	592467.1782273754
1.6146179401993355	564849.3831747321
1.6146179401993355	498105.933435003
1.6146179401993355	618422.4030015747
1.6146179401993355	580691.6057217303
1.6146179401993355	601381.0367040435
1.6146179401993355	561222.2237028456
1.6146179401993355	561962.8756450893
1.6146179401993355	526588.9627853128
1.6146179401993355	543882.8665912644
1.6146179401993355	608645.6162054007
1.6146179401993355	552547.902503035
1.6146179401993355	597513.1858042552
1.6146179401993355	565097.2570045661
1.6146179401993355	584824.726665345
1.6146179401993355	546949.7163300375
1.6146179401993355	592979.0288930218
1.6146179401993355	601122.6621930491
1.6146179401993355	542675.4309695803
1.6146179401993355	578842.2707893765
1.6146179401993355	548730.5191013688
1.6146179401993355	627062.5006985515
1.6146179401993355	571400.9408239396
1.6146179401993355	625292.7218843574
1.6146179401993355	584064.1165670692
1.6146179401993355	517730.35108450934
1.6146179401993355	608471.9737882444
1.6146179401993355	492429.9268079443
1.6146179401993355	578926.2461658289
1.6146179401993355	758914.0095469273
1.6146179401993355	893740.3415348908
1.6146179401993355	750296.142753488
1.6146179401993355	837205.7111127819
1.6146179401993355	796639.9352055128
1.6146179401993355	837205.7111127819
1.6146179401993355	821411.8108420231
1.6146179401993355	818975.331693426
1.6146179401993355	841724.3529027654
1.6146179401993355	805294.4561069264
1.6146179401993355	754596.874480857
1.6146179401993355	824916.062323372
1.6146179401993355	802681.1102103571
1.6146179401993355	805817.8050287155
1.6146179401993355	726787.3274460284
1.6146179401993355	857776.7406524598
1.6146179401993355	778493.7885717521
1.6146179401993355	823534.4123452844
1.6146179401993355	789286.0637414715
1.6146179401993355	817388.9221685237
1.6146179401993355	806446.1229770607
1.6146179401993355	822578.7897342204
1.6146179401993355	775428.4536482192
1.6146179401993355	859633.5572316281
1.6146179401993355	837957.6922455094
1.6146179401993355	823640.6382991067
1.6146179401993355	780336.8613566052
1.6146179401993355	812326.1810066941
1.6146179401993355	783620.6136308375
1.6146179401993355	869398.2872216181
1.6146179401993355	733748.2813490585
1.6146179401993355	864013.1033401282
1.6146179401993355	818975.331693426
1.6146179401993355	782080.210105154
1.6146179401993355	766888.3459222518
1.6146179401993355	824171.90508878
1.6146179401993355	872706.3564768626
1.6146179401993355	830992.309655416
1.6146179401993355	885911.0239924429
1.6146179401993355	783928.9368555391
1.6146179401993355	776653.6201688872
1.6146179401993355	859742.8651055146
1.6146179401993355	810643.2579509395
1.6146179401993355	734633.8169051226
1.6146179401993355	745812.9085401356
1.6146179401993355	865988.7422938516
1.6146179401993355	851136.0585333369
1.6146179401993355	887249.9321146805
1.6146179401993355	744719.7299818103
1.6146179401993355	822791.0863926018
1.6146179401993355	559496.567238722
1.6146179401993355	576829.2971564116
1.6146179401993355	487620.63464398874
1.6146179401993355	587110.518470025
1.6146179401993355	362504.2209888488
1.6146179401993355	433921.9198166821
1.6146179401993355	577499.7689574143
1.6146179401993355	547677.7601283022
1.6146179401993355	410451.68117634364
1.6146179401993355	656656.5186625904
1.6146179401993355	650555.889476431
1.6146179401993355	497270.73744002025
1.6146179401993355	532841.7955126686
1.6146179401993355	396653.8422815392
1.6146179401993355	621675.0918963769
1.6146179401993355	470083.9873299954
1.6146179401993355	462957.2174631717
1.6146179401993355	430604.27699804126
1.6146179401993355	502219.55268572277
1.6146179401993355	454186.2373763183
1.6146179401993355	765572.2921089595
1.6146179401993355	515473.0354094653
1.6146179401993355	604314.4572911416
1.6146179401993355	583557.4097272857
1.6146179401993355	634799.9003854261
1.6146179401993355	526352.4825401028
1.6146179401993355	349509.01523337973
1.6146179401993355	468842.50470604387
1.6146179401993355	548730.5191013691
1.6146179401993355	437465.5401577298
1.6146179401993355	391519.91549904225
1.6146179401993355	453900.55571740534
1.6146179401993355	357426.4627829008
1.6146179401993355	489270.2801741786
1.6146179401993355	467384.73769013415
1.6146179401993355	529590.5126699903
1.6146179401993355	711647.764503841
1.6146179401993355	368499.1407862627
1.6146179401993355	512989.8295620342
1.6146179401993355	376258.5217968394
1.6146179401993355	506278.9560704108
1.6146179401993355	556464.7383228316
1.6146179401993355	523049.1892840213
1.6146179401993355	430121.87161122845
1.6146179401993355	601208.7788056195
1.6146179401993355	454186.2373763183
1.6146179401993355	496663.9089262016
1.6146179401993355	406989.2833325425
1.6146179401993355	550677.6168586222
1.6146179401993355	666385.9661578062
1.6146179401993355	486647.58925225056
1.6146179401993355	510437.3895076957
1.6146179401993355	549379.0408473994
1.6146179401993355	562951.4248212477
1.6146179401993355	646118.2381998531
1.6146179401993355	459781.0148174177
1.6146179401993355	634442.7696481555
1.6146179401993355	677049.6718942686
1.6146179401993355	426618.0742757649
1.6146179401993355	621939.3221562216
1.6146179401993355	430742.1733282273
1.6146179401993355	624144.1532119262
1.6146179401993355	449416.8583421896
1.6146179401993355	481356.09791798
1.6146179401993355	510051.3963377937
1.6146179401993355	714832.6577904326
1.6146179401993355	613433.7380751552
1.6146179401993355	645485.9402344686
1.6146179401993355	534671.4985002561
1.6146179401993355	512292.8676789235
1.6146179401993355	651464.021897871
1.6146179401993355	411052.928660696
1.6146179401993355	361153.65627308574
1.6146179401993355	490321.9893067639
1.6146179401993355	623438.0412926225
1.6146179401993355	646750.9489500921
1.6146179401993355	645215.0817214921
1.6146179401993355	470376.4190400166
1.6146179401993355	942500.1120720183
1.6146179401993355	544205.1516255535
1.6146179401993355	712033.3073024156
1.6146179401993355	701099.7986381873
1.6146179401993355	567994.4785255834
1.6146179401993355	533875.4616605865
1.6146179401993355	566834.4045750262
1.6146179401993355	530303.072690217
1.6146179401993355	887473.2145392973
1.6146179401993355	407188.5057563973
1.6146179401993355	638199.3289521589
1.6146179401993355	562374.6303734785
1.6146179401993355	585585.9968244116
1.6146179401993355	595114.9132702613
1.6146179401993355	504055.0741111009
1.6146179401993355	707507.288536744
1.6146179401993355	554096.1113292801
1.6146179401993355	476914.4334579146
1.6146179401993355	412458.12222120725
1.6146179401993355	431570.1695904855
1.6146179401993355	465639.4098394649
1.6146179401993355	424019.80916033837
2.	763651.5385424403
2.	756402.049422999
2.	738973.3592807218
2.	748799.7408359319
2.	713383.8036420689
2.	854179.9686705604
2.	676956.4571621516
2.	749697.3429870558
2.	770642.290871847
2.	783620.6136308375
2.	696814.9414631892
2.	718899.8828753849
2.	802681.1102103571
2.	703009.8043057951
2.	662887.0786946515
2.	766787.0575082873
2.	728841.5952270326
2.	850050.7028129246
2.	801011.5396019641
2.	718511.8651356151
2.	588043.4718811316
2.	693210.2427541798
2.	688769.0238297445
2.	753495.1271610248
2.	825767.0760757701
2.	729625.1904780534
2.	725615.19507693
2.	686320.34864874
2.	917733.1196582098
2.	753495.1271610248
2.	800907.2683785071
2.	743826.1061178207
2.	777368.8962411307
2.	753194.8368512936
2.	695295.6543680527
2.	771252.1906516731
2.	713480.3329554977
2.	752294.4446419172
2.	671008.4938989555
2.	771862.4121368703
2.	680224.0664860376
2.	713480.3329554977
2.	717930.1003502195
2.	616406.1909360352
2.	663898.6518658134
2.	812010.4556850826
2.	614044.9307284163
2.	764763.1616928282
2.	777573.3414657102
2.	776857.9399696996
2.	1.0829519046243618e6
2.	1.0796403870626423e6
2.	1.0943387357567016e6
2.	1.0280629798568417e6
2.	1.0621768258074622e6
2.	877795.010500078
2.	1.069872815274724e6
2.	990116.6159005999
2.	1.0269550208073579e6
2.	969484.0593906773
2.	1.0078766774559873e6
2.	1.0972943225745768e6
2.	1.1955233860343897e6
2.	949607.2818736486
2.	1.1968857539646872e6
2.	1.0901073885208047e6
2.	1.0649481586347558e6
2.	967353.9328306634
2.	1.0194664957085191e6
2.	1.062050970502193e6
2.	1.0315150592581673e6
2.	1.0306513160818489e6
2.	1.0194664957085191e6
2.	1.0273242519953883e6
2.	1.1225666656751386e6
2.	1.0284324765514702e6
2.	998547.5370479367
2.	1.1221749511939068e6
2.	1.0525150287585214e6
2.	1.0502649083146928e6
2.	1.0254789807591429e6
2.	1.017019189811093e6
2.	939249.7142584677
2.	1.0727842044455556e6
2.	971735.9163314536
2.	1.0948523691362473e6
2.	1.0485170334844071e6
2.	1.0862701867544896e6
2.	992881.5196639755
2.	1.0535161130131986e6
2.	1.0179976416223159e6
2.	1.0416691565800678e6
2.	1.0442802705083126e6
2.	866318.3079666941
2.	946690.2023618306
2.	922307.6719625407
2.	625469.5497256677
2.	715122.6638236856
2.	598027.9382094173
2.	548244.4628654793
2.	572150.5192632023
2.	828856.907104569
2.	666385.9661578062
2.	743230.7542002384
2.	600089.9041944168
2.	751894.5007669101
2.	893291.7142489295
2.	750196.3206582597
2.	844313.718892561
2.	759215.8179515899
2.	830885.4525218579
2.	590082.4361158939
2.	708952.8610416277
2.	754396.4769584726
2.	839355.4230212632
2.	863464.8485001
2.	606131.0326019806
2.	718996.9091326152
2.	595542.7046805021
2.	725224.7645256729
2.	915451.5268042345
2.	712901.2876709332
2.	678355.5767572161
2.	725908.1099312416
2.	792491.3174177797
2.	728254.2671130165
2.	784751.5274882267
2.	906136.5309573218
2.	797991.3467259909
2.	473233.9864646183
2.	793527.1182506136
2.	711744.1371527197
2.	598027.9382094173
2.	464913.4741860715
2.	930004.059632562
2.	586432.6270502715
2.	955693.9893509488
2.	776449.3361963683
2.	658119.0048043638
2.	521559.39386891125
2.	691790.7646314467
2.	760222.4238460843
2.	693683.833266201
2.	687732.3363054885
2.	584993.8407594345
2.	623261.5965650013
2.	804666.7365695424
2.	688014.9660292022
2.	808228.1306639084
2.	921048.1582457012
2.	699669.5669321584
2.	838280.1076680019
2.	639813.8116396469
2.	646118.2381998531
2.	773796.9034988988
2.	786810.5211768115
2.	881346.585458117
2.	495981.8171832606
2.	939133.7670467324
2.	709048.9902429938
2.	826938.1753689724
2.	758411.1733009405
2.	751925.0463974065
2.	805399.1077580114
2.	581449.2856801006
2.	584824.726665345
2.	898460.0000020255
2.	873368.9756925387
2.	713866.5372863058
2.	842155.5457325855
2.	578758.303533941
2.	669989.7096102642
2.	889372.627800468
2.	890379.2958088957
2.	896435.2599249049
2.	909310.1216661885
2.	733649.9324597226
2.	631679.5469398824
2.	919332.4882209342
2.	717058.0421088295
2.	513920.0949947234
2.	928277.2824421732
2.	942965.0658702105
2.	808962.6608801199
2.	701004.3892758363
2.	736111.2922957739
2.	951828.2655493256
2.	1.0292949797816159e6
2.	633550.5288690886
2.	808333.0363182572
2.	861930.9689098512
2.	533239.2013700416
2.	817706.0400328878
2.	891722.701058185
2.	491827.04373237496
