## Supplementary material for "Rational synthesis of total damage during vitrification: modelling and experimental validation of osmotic, temperature, and cytotoxic damage in sea urchin (*Paracentrotus lividus)* oocytes": Data and Code: chill_injury_data4C.csv

2.	0.33070866141732286
2.	0.5983606557377049
2.	0.6086956521739131
6.	0.6243386243386243
6.	0.4774193548387097
6.	0.723404255319149
15.	0.6878612716763006
15.	0.6894409937888198
15.	0.7380952380952381
30.	0.7132352941176471
30.	0.7721518987341772
30.	0.7688172043010753
50.	0.5
50.	0.7465753424657534
75.	0.5811965811965812
75.	0.7985611510791367
75.	0.49473684210526314
90.	0.5208333333333334
90.	0.5275590551181102
90.	0.6242038216560509
