## Supplementary material for "Rational synthesis of total damage during vitrification: modelling and experimental validation of osmotic, temperature, and cytotoxic damage in sea urchin (*Paracentrotus lividus)* oocytes": Data and Code: chill_injury_data10C.csv

2.	0.8923766816143498
2.	0.7863247863247863
2.	0.7537878787878788
6.	0.8495575221238938
6.	0.8084112149532711
6.	0.77431906614786
15.	0.6972477064220184
15.	0.794392523364486
15.	0.851063829787234
30.	0.6928104575163399
30.	0.7558139534883721
30.	0.6976744186046512
50.	0.7416267942583732
50.	0.7852760736196319
50.	0.7090909090909091
75.	0.6904761904761905
75.	0.7987804878048781
75.	0.7830882352941176
90.	0.8035714285714286
90.	0.8448979591836735
90.	0.7028301886792453
