## Supplementary material for "Rational synthesis of total damage during vitrification: modelling and experimental validation of osmotic, temperature, and cytotoxic damage in sea urchin (*Paracentrotus lividus)* oocytes": Data and Code: chill_injury_data19C.csv

2.	0.9065420560747663
2.	0.972972972972973
2.	0.8947368421052632
6.	0.8932038834951457
6.	0.9262295081967213
6.	0.926605504587156
15.	0.8275862068965517
15.	0.5315315315315315
15.	0.9385964912280702
30.	0.9256198347107438
30.	0.85
30.	0.875
50.	0.9435483870967742
50.	0.9433962264150944
50.	0.9016393442622951
75.	0.916083916083916
75.	0.6129032258064516
75.	0.8811881188118812
90.	0.8582677165354331
90.	0.7704081632653061
90.	0.7924528301886793
