## Supplementary material for "Rational synthesis of total damage during vitrification: modelling and experimental validation of osmotic, temperature, and cytotoxic damage in sea urchin (*Paracentrotus lividus)* oocytes": Data and Code: cytotoxicity_data4C.csv

0.	2.	42.	85.	0.33070866141732286
0.	2.	73.	49.	0.5983606557377049
0.	2.	98.	63.	0.6086956521739131
0.	6.	118.	71.	0.6243386243386243
0.	6.	74.	81.	0.4774193548387097
0.	6.	102.	39.	0.723404255319149
0.	15.	119.	54.	0.6878612716763006
0.	15.	111.	50.	0.6894409937888198
0.	15.	124.	44.	0.7380952380952381
0.	30.	97.	39.	0.7132352941176471
0.	30.	122.	36.	0.7721518987341772
0.	30.	143.	43.	0.7688172043010753
0.	50.	61.	61.	0.5
0.	50.	109.	37.	0.7465753424657534
0.	75.	68.	49.	0.5811965811965812
0.	75.	111.	28.	0.7985611510791367
0.	75.	94.	96.	0.49473684210526314
0.	90.	75.	69.	0.5208333333333334
0.	90.	67.	60.	0.5275590551181102
0.	90.	98.	59.	0.6242038216560509
0.5	2.	50.	58.	0.46296296296296297
0.5	2.	63.	69.	0.4772727272727273
0.5	2.	40.	78.	0.3389830508474576
0.5	6.	35.	100.	0.25925925925925924
0.5	6.	44.	56.	0.44
0.5	6.	63.	60.	0.5121951219512195
0.5	15.	49.	116.	0.296969696969697
0.5	15.	30.	74.	0.28846153846153844
0.5	15.	57.	115.	0.3313953488372093
0.5	30.	32.	124.	0.20512820512820512
0.5	30.	37.	102.	0.26618705035971224
0.5	30.	53.	99.	0.34868421052631576
0.5	50.	35.	110.	0.2413793103448276
0.5	50.	25.	78.	0.24271844660194175
0.5	50.	33.	124.	0.21019108280254778
0.5	75.	30.	78.	0.2777777777777778
0.5	75.	25.	102.	0.1968503937007874
0.5	75.	23.	151.	0.13218390804597702
0.5	90.	30.	121.	0.1986754966887417
0.5	90.	35.	122.	0.2229299363057325
0.5	90.	48.	121.	0.28402366863905326
1.	2.	65.	116.	0.35911602209944754
1.	2.	59.	103.	0.36419753086419754
1.	6.	38.	125.	0.2331288343558282
1.	6.	44.	193.	0.18565400843881857
1.	6.	62.	115.	0.3502824858757062
1.	15.	20.	119.	0.14388489208633093
1.	15.	8.	117.	0.064
1.	15.	15.	179.	0.07731958762886598
1.	30.	28.	102.	0.2153846153846154
1.	30.	30.	109.	0.2158273381294964
1.	30.	12.	147.	0.07547169811320754
1.	50.	16.	176.	0.08333333333333333
1.	50.	29.	84.	0.25663716814159293
1.	50.	59.	102.	0.36645962732919257
1.	75.	19.	123.	0.13380281690140844
1.	75.	22.	168.	0.11578947368421053
1.	75.	12.	145.	0.07643312101910828
1.	90.	8.	126.	0.05970149253731343
1.	90.	16.	107.	0.13008130081300814
1.	90.	9.	178.	0.0481283422459893
