## Supplementary material for "Rational synthesis of total damage during vitrification: modelling and experimental validation of osmotic, temperature, and cytotoxic damage in sea urchin (*Paracentrotus lividus)* oocytes": Data and Code: cytotoxicity_data10C.csv

0.	2.	199.	24.	0.8923766816143498	Only Sea water for all of these. They are the control!
0.	2.	184.	50.	0.7863247863247863
0.	2.	199.	65.	0.7537878787878788
0.	6.	192.	34.	0.8495575221238938
0.	6.	173.	41.	0.8084112149532711
0.	6.	199.	58.	0.77431906614786
0.	15.	152.	66.	0.6972477064220184
0.	15.	85.	22.	0.794392523364486
0.	15.	160.	28.	0.851063829787234
0.	30.	106.	47.	0.6928104575163399
0.	30.	130.	42.	0.7558139534883721
0.	30.	120.	52.	0.6976744186046512
0.	50.	155.	54.	0.7416267942583732
0.	50.	128.	35.	0.7852760736196319
0.	50.	117.	48.	0.7090909090909091
0.	75.	87.	39.	0.6904761904761905
0.	75.	131.	33.	0.7987804878048781
0.	75.	213.	59.	0.7830882352941176
0.	90.	135.	33.	0.8035714285714286
0.	90.	207.	38.	0.8448979591836735
0.	90.	149.	63.	0.7028301886792453
0.5	6.	86.	33.	0.7226890756302521
0.5	15.	93.	60.	0.6078431372549019
0.5	15.	90.	19.	0.8256880733944955
0.5	15.	81.	42.	0.6585365853658537
0.5	30.	63.	84.	0.42857142857142855
0.5	30.	94.	52.	0.6438356164383562
0.5	30.	86.	54.	0.6142857142857143
0.5	50.	48.	62.	0.43636363636363634
0.5	50.	74.	101.	0.4228571428571429
0.5	50.	110.	29.	0.7913669064748201
0.5	75.	63.	102.	0.38181818181818183
0.5	75.	35.	98.	0.2631578947368421
0.5	75.	57.	87.	0.3958333333333333
0.5	90.	46.	74.	0.38333333333333336
0.5	90.	70.	143.	0.3286384976525822
0.5	90.	75.	125.	0.375
1.	2.	167.	19.	0.8978494623655914
1.	2.	231.	48.	0.8279569892473119
1.	2.	136.	21.	0.8662420382165605
1.	6.	159.	101.	0.6115384615384616
1.	6.	137.	59.	0.6989795918367347
1.	6.	145.	189.	0.4341317365269461
1.	15.	145.	84.	0.6331877729257642
1.	15.	76.	99.	0.4342857142857143
1.	30.	85.	114.	0.4271356783919598
1.	30.	71.	127.	0.35858585858585856
1.	30.	59.	119.	0.33146067415730335
1.	50.	64.	145.	0.3062200956937799
1.	50.	33.	149.	0.1813186813186813
1.	50.	54.	176.	0.23478260869565218
1.	75.	37.	153.	0.19473684210526315
1.	75.	73.	186.	0.28185328185328185
1.	75.	70.	206.	0.2536231884057971
1.	90.	7.	162.	0.04142011834319527
1.	90.	30.	153.	0.16393442622950818
1.	90.	44.	169.	0.20657276995305165
1.5	2.	96.	330.	0.22535211267605634
1.5	2.	60.	107.	0.3592814371257485
1.5	2.	15.	160.	0.08571428571428572
1.5	6.	9.	146.	0.05806451612903226
1.5	6.	3.	139.	0.02112676056338028
1.5	6.	3.	120.	0.024390243902439025
1.5	15.	0.	175.	0.
1.5	15.	0.	175.	0.
1.5	15.	2.	175.	0.011299435028248588
1.5	30.	1.	175.	0.005681818181818182
1.5	30.	0.	175.	0.
1.5	30.	0.	175.	0.
1.5	50.	0.	175.	0.
1.5	50.	1.	175.	0.005681818181818182
1.5	50.	0.	175.	0.
1.5	75.	1.	175.	0.005681818181818182
1.5	75.	1.	175.	0.005681818181818182
1.5	75.	0.	175.	0.
1.5	90.	1.	175.	0.005681818181818182
1.5	90.	1.	175.	0.005681818181818182
1.5	90.	1.	175.	0.005681818181818182
2.	2.	2.	175.	0.011299435028248588
2.	2.	0.	172.	0.
2.	2.	28.	133.	0.17391304347826086
2.	6.	3.	156.	0.018867924528301886
2.	6.	0.	170.	0.
2.	6.	0.	100.	0.
2.	15.	0.	100.	0.
2.	15.	0.	100.	0.
2.	15.	1.	175.	0.005681818181818182
2.	30.	0.	100.	0.
2.	30.	0.	100.	0.
2.	30.	0.	100.	0.
2.	50.	0.	100.	0.
2.	50.	0.	100.	0.
2.	50.	0.	100.	0.
2.	75.	1.	175.	0.005681818181818182
2.	75.	0.	100.	0.
2.	75.	0.	100.	0.
2.	90.	1.	175.	0.005681818181818182
2.	90.	0.	100.	0.
2.	90.	0.	100.	0.
