## Supplementary material for "Rational synthesis of total damage during vitrification: modelling and experimental validation of osmotic, temperature, and cytotoxic damage in sea urchin (*Paracentrotus lividus)* oocytes": Data and Code: cytotoxicity_data19C.csv

0.	2.	97.	10.	0.9065420560747663	control sea water	0.8613577504887977
0.	2.	108.	3.	0.972972972972973
0.	2.	102.	12.	0.8947368421052632		0.861358
0.	6.	92.	11.	0.8932038834951457
0.	6.	113.	9.	0.9262295081967213
0.	6.	101.	8.	0.926605504587156
0.	15.	96.	20.	0.8275862068965517
0.	15.	59.	52.	0.5315315315315315
0.	15.	107.	7.	0.9385964912280702
0.	30.	112.	9.	0.9256198347107438
0.	30.	102.	18.	0.85
0.	30.	105.	15.	0.875
0.	50.	117.	7.	0.9435483870967742
0.	50.	100.	6.	0.9433962264150944
0.	50.	110.	12.	0.9016393442622951
0.	75.	131.	12.	0.916083916083916
0.	75.	57.	36.	0.6129032258064516
0.	75.	89.	12.	0.8811881188118812
0.	90.	109.	18.	0.8582677165354331
0.	90.	151.	45.	0.7704081632653061
0.	90.	84.	22.	0.7924528301886793
0.01	2.	174.	26.	0.87
0.01	2.	128.	8.	0.9411764705882353
0.01	2.	218.	29.	0.8825910931174089
0.01	6.	184.	77.	0.7049808429118773	lots of deformities. Possibly due to polyspermy
0.01	6.	215.	13.	0.9429824561403509
0.01	6.	111.	51.	0.6851851851851852
0.01	15.	80.	19.	0.8080808080808081
0.01	15.	190.	16.	0.9223300970873787
0.01	15.	186.	9.	0.9538461538461539
0.01	30.	191.	23.	0.8925233644859814
0.01	30.	232.	19.	0.9243027888446215
0.01	30.	138.	15.	0.9019607843137255
0.01	50.	162.	33.	0.8307692307692308
0.01	50.	157.	20.	0.8870056497175142
0.01	50.	184.	37.	0.832579185520362
0.01	75.	152.	37.	0.8042328042328042
0.01	75.	73.	59.	0.553030303030303
0.01	90.	150.	11.	0.9316770186335404
0.01	90.	188.	16.	0.9215686274509803
0.01	90.	179.	20.	0.8994974874371859
0.02	2.	132.	10.	0.9295774647887324
0.02	2.	109.	6.	0.9478260869565217
0.02	2.	103.	11.	0.9035087719298246
0.02	6.	78.	26.	0.75
0.02	6.	151.	18.	0.893491124260355
0.02	6.	130.	29.	0.8176100628930818
0.02	15.	133.	34.	0.7964071856287425
0.02	15.	160.	28.	0.851063829787234
0.02	15.	81.	24.	0.7714285714285715
0.02	30.	209.	26.	0.8893617021276595
0.02	30.	137.	13.	0.9133333333333333
0.02	30.	232.	12.	0.9508196721311475
0.02	50.	206.	72.	0.7410071942446043
0.02	50.	241.	9.	0.964
0.02	50.	225.	15.	0.9375
0.02	75.	182.	21.	0.896551724137931
0.02	75.	203.	26.	0.8864628820960698
0.02	75.	187.	24.	0.8862559241706162
0.02	90.	214.	15.	0.9344978165938864
0.02	90.	333.	14.	0.9596541786743515
0.02	90.	185.	26.	0.8767772511848341
0.05	2.	92.	31.	0.7479674796747967
0.05	2.	151.	6.	0.9617834394904459
0.05	2.	147.	36.	0.8032786885245902
0.05	6.	213.	11.	0.9508928571428571
0.05	6.	233.	10.	0.9588477366255144
0.05	6.	166.	7.	0.9595375722543352
0.05	15.	239.	7.	0.9715447154471545
0.05	15.	136.	3.	0.9784172661870504
0.05	15.	122.	7.	0.9457364341085271
0.05	30.	134.	19.	0.8758169934640523
0.05	30.	137.	23.	0.85625
0.05	30.	155.	15.	0.9117647058823529
0.05	50.	191.	25.	0.8842592592592593
0.05	50.	155.	9.	0.9451219512195121
0.05	50.	132.	23.	0.8516129032258064
0.05	75.	169.	18.	0.9037433155080213
0.05	75.	104.	25.	0.8062015503875969
0.05	75.	120.	18.	0.8695652173913043
0.05	90.	126.	13.	0.9064748201438849
0.05	90.	177.	16.	0.917098445595855
0.05	90.	165.	11.	0.9375
0.5	2.	138.	16.	0.8961038961038961
0.5	2.	182.	36.	0.8348623853211009
0.5	2.	146.	22.	0.8690476190476191
0.5	6.	156.	21.	0.8813559322033898
0.5	6.	91.	11.	0.8921568627450981
0.5	6.	134.	14.	0.9054054054054054
0.5	15.	133.	18.	0.8807947019867549
0.5	15.	100.	18.	0.847457627118644
0.5	15.	104.	15.	0.8739495798319328
0.5	30.	101.	13.	0.8859649122807017
0.5	30.	126.	13.	0.9064748201438849
0.5	30.	128.	10.	0.927536231884058
0.5	50.	108.	18.	0.8571428571428571
0.5	50.	104.	16.	0.8666666666666667
0.5	50.	118.	12.	0.9076923076923077
0.5	75.	30.	40.	0.42857142857142855
0.5	75.	73.	40.	0.6460176991150443
0.5	75.	113.	23.	0.8308823529411765
0.5	90.	98.	16.	0.8596491228070176
0.5	90.	93.	19.	0.8303571428571429
0.5	90.	117.	11.	0.9140625
1.	2.	185.	15.	0.925
1.	2.	144.	41.	0.7783783783783784
1.	2.	105.	13.	0.8898305084745762
1.	6.	106.	8.	0.9298245614035088
1.	6.	87.	15.	0.8529411764705882
1.	6.	135.	17.	0.8881578947368421
1.	15.	137.	38.	0.7828571428571428
1.	15.	90.	28.	0.7627118644067796
1.	15.	109.	18.	0.8582677165354331
1.	30.	174.	45.	0.7945205479452054
1.	30.	95.	26.	0.7851239669421488
1.	30.	96.	21.	0.8205128205128205
1.	50.	99.	17.	0.853448275862069
1.	50.	86.	47.	0.6466165413533834
1.	50.	105.	24.	0.813953488372093
1.	75.	79.	55.	0.5895522388059702
1.	75.	62.	41.	0.6019417475728155
1.	75.	84.	58.	0.5915492957746479
1.	90.	102.	19.	0.8429752066115702
1.	90.	122.	22.	0.8472222222222222
1.	90.	81.	21.	0.7941176470588235
1.5	2.	67.	62.	0.5193798449612403
1.5	2.	80.	102.	0.43956043956043955
1.5	2.	39.	62.	0.38613861386138615
1.5	6.	69.	180.	0.27710843373493976
1.5	6.	36.	113.	0.24161073825503357
1.5	6.	54.	124.	0.30337078651685395
1.5	15.	20.	151.	0.11695906432748537
1.5	15.	15.	130.	0.10344827586206896
1.5	15.	5.	155.	0.03125
1.5	30.	4.	157.	0.024844720496894408
1.5	30.	18.	170.	0.09574468085106383
1.5	30.	6.	201.	0.028985507246376812
1.5	50.	5.	161.	0.030120481927710843
1.5	50.	7.	172.	0.03910614525139665
1.5	50.	5.	229.	0.021367521367521368
1.5	75.	30.	197.	0.13215859030837004
1.5	75.	14.	216.	0.06086956521739131
1.5	75.	13.	155.	0.07738095238095238
1.5	90.	1.	258.	0.003861003861003861
1.5	90.	3.	184.	0.016042780748663103
1.5	90.	11.	188.	0.05527638190954774
2.5	2.	1.	221.	0.0045045045045045045
2.5	2.	0.	132.	0.
2.5	2.	0.	97.	0.
2.5	6.	0.	100.	0.
2.5	6.	0.	100.	0.
2.5	6.	0.	100.	0.
2.5	15.	0.	100.	0.
2.5	15.	0.	100.	0.
2.5	15.	0.	100.	0.
2.5	30.	0.	100.	0.
2.5	30.	0.	100.	0.
2.5	30.	0.	100.	0.
2.5	50.	0.	100.	0.
2.5	50.	0.	100.	0.
2.5	60.	0.	100.	0.
2.5	75.	0.	100.	0.
2.5	75.	0.	100.	0.
2.5	75.	0.	100.	0.
2.5	90.	0.	100.	0.
2.5	90.	0.	100.	0.
2.5	90.	0.	100.	0.
cont 0.01, 0.02, and 0.05	90.	102.	23.	0.816
cont 0.01, 0.02, and 0.05	90.	129.	19.	0.8716216216216216
cont 0.01, 0.02, and 0.05	90.	138.	53.	0.7225130890052356
cont 1.5, and 2.5	90.	184.	10.	0.9484536082474226
cont 1.5, and 2.5	90.	220.	17.	0.9282700421940928
cont 1.5, and 2.5	90.	193.	18.	0.9146919431279621
