## Supplementary material for "Rational synthesis of total damage during vitrification: modelling and experimental validation of osmotic, temperature, and cytotoxic damage in sea urchin (*Paracentrotus lividus)* oocytes": Data and Code: osmotic_damage_NaCldata.csv

0.	90.	0.8549222797927462
0.	90.	0.9151515151515152
0.	90.	0.975
0.	90.	0.9230769230769231
0.5	2.	0.9433962264150944
0.5	2.	0.9652173913043478
0.5	2.	0.9155844155844156
0.5	6.	0.9439252336448598
0.5	6.	0.9073170731707317
0.5	6.	0.9702970297029703
0.5	15.	0.912
0.5	15.	0.912568306010929
0.5	15.	0.9099099099099099
0.5	30.	0.8834355828220859
0.5	30.	0.9096385542168675
0.5	50.	0.88
0.5	50.	0.835820895522388
0.5	50.	0.926829268292683
0.5	75.	0.8597560975609756
0.5	75.	0.755
0.5	75.	0.7405405405405405
0.5	90.	0.5185185185185185
0.5	90.	0.646875
1.	2.	0.8917525773195877
1.	2.	0.792332268370607
1.	2.	0.7478632478632479
1.	6.	0.3754646840148699
1.	6.	0.3607305936073059
1.	6.	0.2863849765258216
1.	15.	0.09170305676855896
1.	15.	0.07352941176470588
1.	15.	0.14012738853503184
1.	30.	0.0044444444444444444
1.	30.	0.04807692307692308
1.	30.	0.01680672268907563
1.	50.	0.014184397163120567
1.	50.	0.
1.	50.	0.
1.	75.	0.
1.	75.	0.
1.	75.	0.
1.	90.	0.
1.	90.	0.
1.	90.	0.
1.5	2.	0.3116883116883117
1.5	2.	0.1349206349206349
1.5	2.	0.21714285714285714
1.5	6.	0.
1.5	6.	0.
1.5	6.	0.01282051282051282
1.5	15.	0.
1.5	15.	0.006369426751592357
1.5	15.	0.
1.5	30.	0.
1.5	30.	0.
1.5	30.	0.008
1.5	50.	0.
1.5	50.	0.
1.5	50.	0.
1.5	75.	0.
1.5	75.	0.
1.5	75.	0.
1.5	90.	0.
1.5	90.	0.
1.5	90.	0.
