## Supplementary material for "Rational synthesis of total damage during vitrification: modelling and experimental validation of osmotic, temperature, and cytotoxic damage in sea urchin (*Paracentrotus lividus)* oocytes": Data and Code: osmotic_damage_SucrosandROedata.csv

1.	0.	90.	1.
1.	0.	90.	0.9504132231404959
1.	0.	90.	0.95
1.	0.	90.	0.9952380952380953
1.	0.5	2.	0.954954954954955
1.	0.5	2.	0.968
1.	0.5	2.	0.9401709401709402
1.	0.5	6.	0.9617224880382775
1.	0.5	6.	0.8677685950413223
1.	0.5	6.	0.9144736842105263
1.	0.5	15.	0.7988505747126436
1.	0.5	15.	0.9466666666666667
1.	0.5	15.	0.9140625
1.	0.5	30.	0.7397260273972602
1.	0.5	30.	0.7023255813953488
1.	0.5	30.	0.753731343283582
1.	0.5	50.	0.2517482517482518
1.	0.5	50.	0.41358024691358025
1.	0.5	50.	0.3
1.	0.5	75.	0.13218390804597702
1.	0.5	75.	0.14912280701754385
1.	0.5	75.	0.12745098039215685
1.	0.5	90.	0.08536585365853659
1.	0.5	90.	0.1297709923664122
1.	0.5	90.	0.11242603550295859
1.	1.	3.	0.21348314606741572
1.	1.	3.	0.18128654970760233
1.	1.	3.	0.19230769230769232
1.	1.	6.	0.16666666666666666
1.	1.	6.	0.057803468208092484
1.	1.	6.	0.0821256038647343
1.	1.	15.	0.019704433497536946
1.	1.	15.	0.05228758169934641
1.	1.	15.	0.046875
1.	1.	30.	0.
1.	1.	30.	0.
1.	1.	30.	0.012738853503184714
1.	1.	50.	0.
1.	1.	50.	0.006289308176100629
1.	1.	50.	0.
1.	1.	75.	0.006060606060606061
1.	1.	75.	0.00641025641025641
1.	1.	75.	0.0045871559633027525
1.	1.	90.	0.
1.	1.	90.	0.
1.	1.	90.	0.
1.	1.5	3.	0.021052631578947368
1.	1.5	3.	0.
1.	1.5	3.	0.01
1.	1.5	6.	0.
1.	1.5	6.	0.
1.	1.5	6.	0.
1.	1.5	15.	0.
1.	1.5	15.	0.
1.	1.5	15.	0.06896551724137931
1.	1.5	30.	0.
1.	1.5	30.	0.
1.	1.5	30.	0.
1.	1.5	50.	0.
1.	1.5	50.	0.
1.	1.5	50.	0.
1.	1.5	75.	0.
1.	1.5	75.	0.
1.	1.5	75.	0.
1.	1.5	90.	0.0072992700729927005
1.	1.5	90.	0.005681818181818182
1.	1.5	90.	0.
1.	2.	5.	0.
1.	2.	5.	0.
1.	2.	5.	0.
1.	2.	9.	0.
1.	2.	9.	0.
1.	2.	9.	0.
1.	2.	15.	0.
1.	2.	15.	0.
1.	2.	15.	0.
1.	2.	30.	0.
1.	2.	30.	0.
1.	2.	30.	0.
1.	2.	50.	0.
1.	2.	50.	0.
1.	2.	75.	0.
1.	2.	75.	0.
1.	2.	75.	0.
1.	2.	90.	0.
1.	2.	90.	0.
1.	2.	90.	0.
1.	0.	90.	0.8322147651006712
1.	0.	90.	0.6716417910447762
1.	0.	90.	0.8
1.	0.	90.	0.7846153846153846
0.8	0.	2.	0.7873563218390804
0.8	0.	2.	0.7906976744186046
0.8	0.	2.	0.8432835820895522
0.8	0.	6.	0.78125
0.8	0.	6.	0.8106060606060606
0.8	0.	6.	0.8062015503875969
0.8	0.	15.	0.837037037037037
0.8	0.	15.	0.8472906403940886
0.8	0.	15.	0.8692307692307693
0.8	0.	30.	0.7759562841530054
0.8	0.	30.	0.7588235294117647
0.8	0.	30.	0.6124031007751938
0.8	0.	50.	0.7322834645669292
0.8	0.	50.	0.8194444444444444
0.8	0.	50.	0.1641025641025641
0.8	0.	75.	0.7062937062937062
0.8	0.	75.	0.7213114754098361
0.8	0.	75.	0.7851239669421488
0.8	0.	90.	0.572289156626506
0.8	0.	90.	0.6242424242424243
0.8	0.	90.	0.5128205128205128
0.7	0.	2.	0.8378378378378378
0.7	0.	2.	0.837037037037037
0.7	0.	2.	0.7643312101910829
0.7	0.	6.	0.8779342723004695
0.7	0.	6.	0.8273809523809523
0.7	0.	6.	0.7906976744186046
0.7	0.	15.	0.400990099009901
0.7	0.	15.	0.7699115044247787
0.7	0.	15.	0.6909090909090909
0.7	0.	30.	0.5769230769230769
0.7	0.	30.	0.6626984126984127
0.7	0.	30.	0.5512820512820513
0.7	0.	50.	0.26811594202898553
0.7	0.	50.	0.20930232558139536
0.7	0.	50.	0.427536231884058
0.7	0.	75.	0.5636363636363636
0.7	0.	75.	0.3275862068965517
0.7	0.	75.	0.46987951807228917
0.7	0.	90.	0.34972677595628415
0.7	0.	90.	0.3181818181818182
0.7	0.	90.	0.3888888888888889
0.6	0.	2.	0.6377952755905512
0.6	0.	2.	0.8127659574468085
0.6	0.	2.	0.6239316239316239
0.6	0.	6.	0.7137096774193549
0.6	0.	6.	0.7214611872146118
0.6	0.	6.	0.6758241758241759
0.6	0.	15.	0.6384615384615384
0.6	0.	15.	0.5906432748538012
0.6	0.	15.	0.7684729064039408
0.6	0.	30.	0.5238095238095238
0.6	0.	30.	0.4897959183673469
0.6	0.	30.	0.5751295336787565
0.6	0.	50.	0.4388888888888889
0.6	0.	50.	0.4117647058823529
0.6	0.	50.	0.3356164383561644
0.6	0.	75.	0.09375
0.6	0.	75.	0.062146892655367235
0.6	0.	75.	0.13043478260869565
0.6	0.	90.	0.05555555555555555
0.6	0.	90.	0.08024691358024691
0.6	0.	90.	0.0364963503649635
0.5	0.	2.	0.7365269461077845
0.5	0.	2.	0.6183574879227053
0.5	0.	2.	0.7202797202797203
0.5	0.	6.	0.6484375
0.5	0.	6.	0.7668393782383419
0.5	0.	6.	0.6686746987951807
0.5	0.	15.	0.5989583333333334
0.5	0.	15.	0.6502732240437158
0.5	0.	15.	0.6416184971098265
0.5	0.	30.	0.34074074074074073
0.5	0.	30.	0.39634146341463417
0.5	0.	30.	0.4228187919463087
0.5	0.	50.	0.18518518518518517
0.5	0.	50.	0.0728476821192053
0.5	0.	50.	0.13970588235294118
0.5	0.	75.	0.040983606557377046
0.5	0.	75.	0.11612903225806452
0.5	0.	75.	0.06206896551724138
0.5	0.	90.	0.04838709677419355
0.5	0.	90.	0.1271186440677966
0.5	0.	90.	0.049689440993788817
